# Checkpoint-independent association of Mad3^BUBR1^ with Stu1^CLASP^ directs homolog alignment in meiosis I

**DOI:** 10.1101/2024.01.04.574163

**Authors:** Anuradha Mukherjee, Christos Spanos, Adele L. Marston

## Abstract

Gametes are produced via meiosis, a specialized cell division associated with frequent errors which cause birth defects and infertility. Uniquely in meiosis I, homologous chromosomes segregate to opposite poles, usually requiring their linkage by chiasmata, the products of crossover recombination^1^. The spindle checkpoint delays cell cycle progression until all chromosomes are properly attached to microtubules^2^ but the steps leading to the capture and alignment of chromosomes on the meiosis I spindle remain poorly understood. In budding yeast meiosis I, Mad2 and Mad3^BUBR1^ are equally important for spindle checkpoint delay, but biorientation of homologs on the meiosis I spindle requires Mad2, but not Mad3^BUBR1^ ^3,4^. Here we show that Mad3^BUBR1^ promotes accurate meiosis I homolog segregation outside its canonical checkpoint role, independently of Mad2. We find that Mad3^BUBR1^ associates with the TOGL1 domain of Stu1^CLASP^, a conserved plus-end microtubule protein which is important for chromosome capture onto the spindle. Homologous chromosome pairs that are proficient in crossover formation, but which fail to biorient, rely on Mad3^BUBR1^-Stu1^CLASP^ to ensure their efficient attachment to microtubules and segregation during meiosis I. Furthermore, we show that Mad3^BUBR1-^Stu1^CLASP^ are essential to rescue the segregation of mini-chromosomes lacking crossovers. Our findings define a new pathway ensuring microtubule-dependent chromosome capture and demonstrate that spindle checkpoint proteins safeguard the fidelity of chromosome segregation both by actively promoting chromosome alignment and delaying cell cycle progression until this has occurred.
