## Supplemental Table 1 for "Checkpoint-independent association of Mad3^BUBR1^ with Stu1^CLASP^ directs homolog alignment in meiosis I"

### Sheet: Final
Strain	Genotype	Used in Figure
AMy359	MATa/MATalpha promURA3::TetR::GFP::LEU2/leu2 CEN5-tetOx224-HIS3/CEN5	S1B
AMy5591	MATa/MATalpha promURA3::TetR::GFP::LEU2/promURA3::TetR::GFP::LEU2 CEN5-tetOx224-HIS3/CEN5-tetOx224-HIS3	S1A
AMy9432	MATa/MATalpha promURA3::TetR::GFP::LEU2/promURA3::TetR::GFP::LEU2 CEN5-tetOx224-HIS3/CEN5-tetOx224-HIS3 mad2::KanMX6/mad2::KanMX6	S1A
AMy9433	MATa/MATalpha promURA3::TetR::GFP::LEU2/leu2 CEN5-tetOx224-HIS3/CEN5 mad2::KanMX6/mad2::KanMX6	S1B
AMy10255	MATa/MATalpha promURA3::TetR::GFP::LEU2/promURA3::TetR::GFP::LEU2 CEN5-tetOx224-HIS3/CEN5-tetOx224-HIS3 mad1::KanMX6/mad1::KanMX6	S1A
AMy10274	MATa/MATalpha promURA3::TetR::GFP::LEU2/leu2 CEN5-tetOx224-HIS3/CEN5 mad1::KanMX6/mad1::KanMX6	S1B
AMy10638	MATa/MATalpha GAL-NDT80::TRP1/GAL-NDT80::TRP1 ura3::pGPD1-GAL4(848).ER::URA3/ura3::pGPD1-GAL4(848).ER::URA3	1E-F, S2A-B
AMy11295	MATa/MATalpha promURA3::TetR::GFP::LEU2/promURA3::TetR::GFP::LEU2 CEN5-tetOx224-HIS3/CEN5-tetOx224-HIS3 mad3::KanMX6/mad3::KanMX6	S1A
AMy11454	MATa/MATalpha promURA3::TetR::GFP::LEU2/leu2 CEN5-tetOx224-HIS3/CEN5 mad3::KanMX6/mad3::KanMX6	S1B
AMy20027	MATa/MATalpha Stu1-yEGFP::KanMX6/Stu1-yEGFP::KanMX6 MTW1-tdTomato::Nat/MTW1-tdTomato::Nat	2I
AMy28316	MATa/MATalpha GAL-NDT80::TRP1/GAL-NDT80::TRP1 ura3::pGPD1-GAL4(848).ER::URA3/ura3::pGPD1-GAL4(848).ER::URA3 MAD2-3FLAG-KanMX6/MAD2-3FLAG-KanMX6	1F-G, S2A
AMy28317	MATa/MATalpha GAL-NDT80::TRP1/GAL-NDT80::TRP1 ura3::pGPD1-GAL4(848).ER::URA3/ura3::pGPD1-GAL4(848).ER::URA3 MAD3-3FLAG-KanMX6/MAD3-3FLAG-KanMX6	1E, 1G, 2C-D, S2A-B
AMy29627	MATa/MATalpha Stu1-yEGFP::KanMX6/Stu1-yEGFP::KanMX6 MTW1-tdTomato::Nat/MTW1-tdTomato::Nat mad3::KanMX6/mad3::KanMX6	2I
AMy29729	MATa/MATalpha cdc20::pCLB2-CDC20::KanMX6/cdc20::pCLB2-CDC20::KanMX6 MAD3-3FLAG-KanMX6/MAD3-3FLAG-KanMX6	1H
AMy29813	MATa/MATalpha cdc20::pCLB2-CDC20::KanMX6/cdc20::pCLB2-CDC20::KanMX6 MAD3-3FLAG-KanMX6/MAD3-3FLAG-KanMX6 mad2::TRP1/mad2::TRP1	1H
AMy30314	MATa/MATalpha MTW1-tdTomato::Nat/MTW1-tdTomato::Nat stu1::KanMX6:pCLB2-3HA-STU1/Stu1-yEGFP::KanMX6	2D-G
AMy30394	MATa/MATalpha GAL-NDT80::TRP1/GAL-NDT80::TRP1 ura3::pGPD1-GAL4(848).ER::URA3/ura3::pGPD1-GAL4(848).ER::URA3 MAD3-3FLAG-KanMX6/MAD3-3FLAG-KanMX6 stu1::KanMX6:pCLB2-3HA-STU1/STU1	2C-D
AMy30397	MATa/MATalpha GAL-NDT80::TRP1/GAL-NDT80::TRP1 ura3::pGPD1-GAL4(848).ER::URA3/ura3::pGPD1-GAL4(848).ER::URA3 stu1::KanMX6:pCLB2-3HA-STU1/Stu1-yEGFP::KanMX6	S3A, S3C
AMy30400	MATa/MATalpha MTW1-tdTomato::Nat/MTW1-tdTomato::Nat stu1::KanMX6:pCLB2-3HA-STU1/stu1Δ49-780-yEGFP::KanMX6	2D-G
AMy30403	MATa/MATalpha GAL-NDT80::TRP1/GAL-NDT80::TRP1 ura3::pGPD1-GAL4(848).ER::URA3/ura3::pGPD1-GAL4(848).ER::URA3 stu1::KanMX6:pCLB2-3HA-STU1/STU1	S3A-B
AMy30404	MATa/MATalpha GAL-NDT80::TRP1/GAL-NDT80::TRP1 ura3::pGPD1-GAL4(848).ER::URA3/ura3::pGPD1-GAL4(848).ER::URA3 MAD3-3FLAG-KanMX6/MAD3-3FLAG-KanMX6 stu1::KanMX6:pCLB2-3HA-STU1/stu1::KanMX6:pCLB2-3HA-STU1	2D
AMy30405	MATa/MATalpha GAL-NDT80::TRP1/GAL-NDT80::TRP1 ura3::pGPD1-GAL4(848).ER::URA3/ura3::pGPD1-GAL4(848).ER::URA3 MAD3-3FLAG-KanMX6/MAD3-3FLAG-KanMX6 stu1::KanMX6:pCLB2-3HA-STU1/stu1Δ49-780	2C
AMy31404	MATa/MATalpha promURA3::TetR::GFP::LEU2/leu2 CEN5-tetOx224-HIS3/CEN5-tetOx224-HIS3 his3::HIS3p-GFP-TUB1-HIS3/his3::HIS3p-GFP-TUB1-HIS3	1C, 2E-H, 3A, 4A-C
AMy31405	MATa/MATalpha promURA3::TetR::GFP::LEU2/leu2 CEN5-tetOx224-HIS3/CEN5-tetOx224-HIS3 his3::HIS3p-GFP-TUB1-HIS3/his3::HIS3p-GFP-TUB1-HIS3 mad3::KanMX6/mad3::KanMX6	1C, 2E-H, 3A, 4A-C
AMy31406	MATa/MATalpha promURA3::TetR::GFP::LEU2/leu2 CEN5-tetOx224-HIS3/CEN5-tetOx224-HIS3 his3::HIS3p-GFP-TUB1-HIS3/his3::HIS3p-GFP-TUB1-HIS3 stu1::KanMX6:pCLB2-3HA-STU1/stu1::KanMX6:pCLB2-3HA-STU1	2E-H
AMy31407	MATa/MATalpha promURA3::TetR::GFP::LEU2/leu2 CEN5-tetOx224-HIS3/CEN5-tetOx224-HIS3 his3::HIS3p-GFP-TUB1-HIS3/his3::HIS3p-GFP-TUB1-HIS3 stu1::KanMX6:pCLB2-3HA-STU1/stu1Δ49-780	2E-H, 3A, 4A-C
AMy31447	MATa/MATalpha his3::pURA3-GFP-LacI::HIS3/his3::pURA3-GFP-LacI::HIS3 leu2::URA3p-tetR-tdTomato::LEU2/leu2 containing plasmids AMp1963 (CEN4-LacO:TRP1) and p331(CEN4-TetO:URA3)	3C
AMy31449	MATa/MATalpha his3::pURA3-GFP-LacI::HIS3/his3::pURA3-GFP-LacI::HIS3 leu2::URA3p-tetR-tdTomato::LEU2/leu2 mad3::KanMX6/mad3::KanMX6 containing plasmids AMp1963 (CEN4-LacO:TRP1) and p331(CEN4-TetO:URA3)	3C
AMy31592	MATa/MATalpha his3::pURA3-GFP-LacI::HIS3/his3::pURA3-GFP-LacI::HIS3 leu2::URA3p-tetR-tdTomato::LEU2/leu2 stu1::KanMX6:pCLB2-3HA-STU1/stu1Δ49-780 containing plasmids AMp1963 (CEN4-LacO:TRP1) and p331(CEN4-TetO:URA3)	3C
AMy31696	MATa/MATalpha GAL-NDT80::TRP1/GAL-NDT80::TRP1 ura3::pGPD1-GAL4(848).ER::URA3/ura3::pGPD1-GAL4(848).ER::URA3 stu1::KanMX6:pCLB2-3HA-STU1/stu1Δ49-780-yEGFP::KanMX6	S2B-C
AMy31753	MATa/MATalpha promURA3::TetR::GFP::LEU2/leu2 CEN5-tetOx224-HIS3/CEN5-tetOx224-HIS3 his3::HIS3p-GFP-TUB1-HIS3/his3::HIS3p-GFP-TUB1-HIS3 stu1::KanMX6:pCLB2-3HA-STU1/stu1Δ49-780 mad3::KanMX6/mad3::KanMX6	3A, 4A-C
AMy31754	MATa/MATalpha promURA3::TetR::GFP::LEU2/leu2 CEN5-tetOx224-HIS3/CEN5-tetOx224-HIS3 his3::HIS3p-GFP-TUB1-HIS3/his3::HIS3p-GFP-TUB1-HIS3 mad2::TRP1/mad2::TRP1	1C, 3A, 4A-C
AMy31755	MATa/MATalpha promURA3::TetR::GFP::LEU2/leu2 CEN5-tetOx224-HIS3/CEN5-tetOx224-HIS3 his3::HIS3p-GFP-TUB1-HIS3/his3::HIS3p-GFP-TUB1-HIS3 mad2::TRP1/mad2::TRP1 mad3::KanMX6/mad3::KanMX6	1C, 3A, 4A-C
AMy31810	MATa/MATalpha promURA3::TetR::GFP::LEU2/leu2 CEN5-tetOx224-HIS3/CEN5-tetOx224-HIS3 his3::HIS3p-GFP-TUB1-HIS3/his3::HIS3p-GFP-TUB1-HIS3 mad2::TRP1/mad2::TRP1 stu1::KanMX6:pCLB2-3HA-STU1/stu1Δ49-780	3A, 4A-C
AMy32679	MATa/MATalpha his3::pURA3-GFP-LacI::HIS3/his3::pURA3-GFP-LacI::HIS3 leu2::URA3p-tetR-tdTomato::LEU2/leu2 mad3::KanMX6/mad3::KanMX6 stu1::KanMX6:pCLB2-3HA-STU1/stu1Δ49-780 containing plasmids AMp1963 (CEN4-LacO:TRP1) and p331(CEN4-TetO:URA3)	3C
AMy32758	MATa/MATalpha promURA3::TetR::GFP::LEU2/leu2 CEN5-tetOx224-HIS3/CEN5-tetOx224-HIS3 his3::HIS3p-GFP-TUB1-HIS3/his3::HIS3p-GFP-TUB1-HIS3 mad2::TRP1/mad2::TRP1 mad3::KanMX6/mad3::KanMX6 stu1::KanMX6:pCLB2-3HA-STU1/stu1Δ49-780	3A, 4A-C
